# Aggressive high-grade NF2 mutant meningiomas downregulate oncogenic YAP signaling via the upregulation of VGLL4 and FAT3/4

**DOI:** 10.1101/2024.05.30.596719

**Authors:** Abigail G Parrish, Sonali Arora, H. Nayanga Thirimanne, Dmytro Rudoy, Sebastian Schmid, Philipp Sievers, Felix Sahm, Eric C Holland, Frank Szulzewsky

## Abstract

Meningiomas are the most common primary brain tumors in adults. Although generally benign, a subset of meningiomas is of higher grade, shows aggressive growth behavior and recurs even after multiple surgeries. Around half of all meningiomas harbor inactivating mutations in NF2. While benign low-grade NF2 mutant meningiomas exhibit few genetic events in addition to NF2 inactivation, aggressive high-grade NF2 mutant meningiomas frequently harbor a highly aberrant genome. We and others have previously shown that NF2 inactivation leads to YAP1 activation and that YAP1 acts as the pivotal oncogenic driver in benign NF2 mutant meningiomas. Using bulk and single-cell RNA-Seq data from a large cohort of human meningiomas, we show that aggressive NF2 mutant meningiomas harbor decreased levels YAP1 activity compared to their benign counterparts. Decreased expression levels of YAP target genes are significantly associated with an increased risk of recurrence. We then identify the increased expression of the YAP1 competitor VGLL4 as well as the YAP1 upstream regulators FAT3/4 as a potential mechanism for the downregulation of YAP activity in aggressive NF2 mutant meningiomas. High expression of these genes is significantly associated with an increased risk of recurrence. In vitro, overexpression of VGLL4 resulted in the downregulation of YAP activity in benign NF2 mutant meningioma cells, confirming the direct link between VGLL4 expression and decreased levels of YAP activity observed in aggressive NF2 mutant meningiomas. Our results shed new insight on the biology of benign and aggressive NF2 mutant meningiomas and may have important implications for the efficacy of therapies targeting oncogenic YAP1 activity in NF2 mutant meningiomas.
