## Supplemental Table S1 for "Aggressive high-grade NF2 mutant meningiomas downregulate oncogenic YAP signaling via the upregulation of VGLL4 and FAT3/4"

### Sheet: S1A
Suppl. Table S1A: Sample info of single-cell RNA-Seq data samples
sampleID	MC	WHO	age	gender	localization	patientID	ID	no._of_Cells
MNG-1	mal	3	65	w	CV	1	790	130924
MNG-2	int-A	2	nav	nav	nav	2	2597	97634
MNG-3	ben-1	nav	nav	nav	nav	3	1521	97622
MNG-4	mal	3	63	w	CV	4	427	130904
MNG-5	ben-1	nav	52	w	CV	5	2915	129530
MNG-6	int-A	nav	nav	nav	nav	6	3830	97618
MNG-7	ben-1	1	67	w	CV	7	202	97366
MNG-8	mal	2	62	w	CV	8	3418	130878
MNG-9	mal	2	62	w	CV	8	4988	130876
MNG-10	mal	3	75	m	CV	9	179	130920
MNG-11	ben-1	1	63	w	CV	1	171	130902
MNG-12	mal	3	58	m	CV	10	985	130868
MNG-13	int-A	2	55	m	CV	10	3415	130866
MNG-14	ben-1	1	47	w	CV	11	3211	97384
MNG-15	int-B	3	75	w	CV	12	304	130872
MNG-16	int-A	2	69	w	CV	12	301	130870
MNG-17	ben-2	1	35	w	CV	13	722	97368
MNG-18	ben-2	1	65	m	CV	14	1459	97378
MNG-19	mal	3	46	w	CV	15	3609	97374
MNG-20	ben-2	1	78	w	TE	16	1038	97398
MNG-21	int-A	2	74	w	TE	17	1109	130712
MNG-22	mal	3	81	m	CV	18	187	130926
MNG-23	ben-1	1	60	w	TE	19	966	79988
MNG-24	ben-1	1	71	w	CV	20	2311	79964
MNG-25	mal	3	78	m	CV	21	1073	130908
MNG-26	int-B	1	72	m	CV	21	4274	130906

### Sheet: S1B
Suppl. Table S1B: Marker genes used to filter out immune cells from single-cell RNA-Seq data
IGKC
IGHM
MS4A1
CD37
IGHD
MZB1
IL7R
CD3D
TRAC
CCL5
LTB
TRBC1
TRDC
GZMK
PRF1
CCL4
GNLY
GZMB
FCN1
NCF2
MNDA
S100A12
MMP9
ACP5
PLA2G7
CXCL9
CCL19
CXCL10
IDO1
MS4A6A
CCL18
AIF1
MMP12
CD1B
CD1A
TPSAB1
CPA3
IL1B
CLC
BCL2A1
SAMSN1
FPR1
FCGR3B
VNN2
PTPRC
ITGAM
CD3G
CD4
CD8A
