## Supplemental Table S2 for "Aggressive high-grade NF2 mutant meningiomas downregulate oncogenic YAP signaling via the upregulation of VGLL4 and FAT3/4"

### Sheet: S2A Primers
Suppl. Table S2A Primers
Cloning into pENTR/RCAS
Primer	Restriction site	Primer Sequence
VGLL4v3Fwd	SalI	atgcgtcgacgccaccATGATTAAAGTGAGGAACAAGACTGCCAAT
VGLL4v3Rev	NotI	atgcgcggccgcTCAGGAGACCACAGAGGGGGAGTGA
Cloning into Lentiviral plasmids
VGLL4Fwd	Gibson Assembly	GCTGGTTTAGTGAACCGTCAGATCCGCTAGCGCTACCGGTgccaccATGATTAAAGTGAGGAACAAGACTGCCAAT
VGLL4Rev	Gibson Assembly	atgaatactgccatttgtctcgaggtcgagaattcTCAGGAGACCACAGAGGGGGAGTGA
qRT-PCR
hACTBq Fwd		GAGCTACGAGCTGCCTGAC
hACTBq Rev		GACTCCATGCCCAGGAAGG
hCTGFFwd		GGAGTGGGTGTGTGACGAG
hCTGFRev		TCTAATCATAGTTGGGTCTGGGC
hCYR61Fwd		CCGCCTTGTGAAAGAAACCC
hCYR61Rev		CCAGCGTAAGTAAACCTGACTG
hANKRD1Fwd		AGACCTCAACGCCAAAGACA
hANKRD1Rev		CGCGCCATACATAATCAGGAG
hAMOTL2Fwd		AGTGAGCGACAAACAGCAGAC
hAMOTL2Rev		ATGGGCAGCAGGGGGAG

### Sheet: S2B Plasmids
Suppl. Table S2B Plasmids
				Citation
8xGTIIC-Luc	Addgene 34615		Luciferase under the control of 8 TEAD binding sites	Dupont et al Nature. 2011 Jun 8;474(7350):179-83. doi: 10.1038/nature10137.
Renilla	Promega Catalog No. E2241.
pcDNA3.1-VGLL4	Genescript OHu15880
RCAS-GFP		previously generated by the Holland lab
pLJM1-empty-Puro	Addgene 91980
pLJM1-GFP-Puro		previously generated by the Holland lab		Szulzewsky et al Genes Dev. 2020 Aug 1;34(15-16):1051-1064. doi: 10.1101/gad.338681.120
pLJM1-NLS-S127/397A-YAP1-Puro		previously generated by the Holland lab		Szulzewsky et al Genes Dev. 2020 Aug 1;34(15-16):1051-1064. doi: 10.1101/gad.338681.120
pLJM1-VGLL4-Puro		generated by the Holland lab
pLenti-VGLL4-Blast		generated by the Holland lab
